# Integrative proteogenomics for differential expression and splicing variation in a DM1 mouse model

**DOI:** 10.1101/2021.05.15.443842

**Authors:** Elizaveta M. Solovyeva, Stephan Utzinger, Alexandra Vissières, Joanna Mitchelmore, Erik Ahrné, Erwin Hermes, Tania Poetsch, Marie Ronco, Michael Bidinosti, Claudia Merkl, Fabrizio C. Serluca, James Fessenden, Ulrike Naumann, Hans Voshol, Angelika S. Meyer, Sebastian Hoersch

## Abstract

Dysregulated mRNA splicing is involved in the pathogenesis of many diseases including cancer, neurodegenerative diseases, and muscular dystrophies such as myotonic dystrophy type 1 (DM1). Comprehensive assessment of dysregulated splicing on the transcriptome and proteome level has been methodologically challenging, and thus investigations have often been targeting only few genes.

Here, we performed a large-scale coordinated transcriptomic and proteomic analysis to characterize a DM1 mouse model (HSA^LR^) in comparison to wild-type. Our integrative proteogenomics approach comprised gene- and splicing-level assessments for mRNAs and proteins. It recapitulated many known instances of aberrant mRNA splicing in DM1 and identified new ones. It enabled the design and targeting of splicing-specific peptides and confirmed the translation of known instances of aberrantly spliced disease-related genes (e.g. *Atp2a1, Bin1, Ryr1*), complemented by novel findings (e.g. *Ywhae, Flnc, Svil*). Comparative analysis of large-scale mRNA and protein expression data showed quantitative agreement of differentially expressed genes and splicing patterns between disease and wild-type.

We hence propose this work as a suitable blueprint for a robust and scalable integrative proteogenomic strategy geared towards advancing our understanding of splicing-based disorders. With such a strategy, splicing-based biomarker candidates emerge as an attractive and accessible option, as they can be efficiently asserted on the mRNA and protein level in coordinated fashion.

**Graphical abstract:** 
