## Supplemental table S1 for "Integrative proteogenomics for differential expression and splicing variation in a DM1 mouse model"

### Sheet: DE transcript level
GeneName	Description	length	AveExpr	logFC	P.Value	adj.P.Val
Cpne2	copine II	2652	4.14314	2.9306	2.87208e-12	3.58895e-08
Sntb1	syntrophin, basic 1	2948	3.70972	3.09328	5.57984e-12	3.58895e-08
Sln	sarcolipin	520	4.44898	5.43453	4.85449e-11	1.45281e-07
Camk1d	calcium/calmodulin-dependent protein kinase ID	9712	3.72916	2.2544	6.83258e-11	1.4649e-07
Hist1h4h	histone cluster 1, H4h	435	3.33618	1.82634	8.59604e-11	1.57971e-07
Myo1a	myosin IA	3649	2.8697	5.4179	5.6468e-11	1.45281e-07
Actg2	actin, gamma 2, smooth muscle, enteric	1315	3.14908	8.11272	1.36201e-11	5.84029e-08
Ccdc136	coiled-coil domain containing 136	10427	4.35172	1.65939	2.17378e-10	3.30642e-07
Neto2	neuropilin (NRP) and tolloid (TLL)-like 2	5954	3.494	2.53153	2.52031e-10	3.30642e-07
Qsox1	quiescin Q6 sulfhydryl oxidase 1	3361	5.10442	1.40322	2.82732e-10	3.30642e-07
2310020H05Rik	RIKEN cDNA 2310020H05 gene	718	2.73428	2.82907	2.62882e-10	3.30642e-07
Ogdhl	oxoglutarate dehydrogenase-like	5239	2.98735	2.89797	3.83362e-10	4.10964e-07
Ttc7	tetratricopeptide repeat domain 7	7101	4.78307	2.84648	5.46963e-10	5.33288e-07
Prepl	prolyl endopeptidase-like	4803	5.51828	1.73445	5.80382e-10	5.33288e-07
Sbk2	SH3-binding domain kinase family, member 2	1585	6.0878	2.01035	7.08673e-10	6.07758e-07
Mib1	mindbomb E3 ubiquitin protein ligase 1	6657	4.83103	-1.9613	1.34752e-09	9.91438e-07
Ltbp1	latent transforming growth factor beta binding protein 1	8248	4.74875	1.20918	1.38727e-09	9.91438e-07
Narf	nuclear prelamin A recognition factor	4412	6.75272	-1.01437	1.38527e-09	9.91438e-07
Phlda3	pleckstrin homology like domain, family A, member 3	1467	6.07892	1.98015	1.9983e-09	1.35296e-06
Gm34804	predicted gene, 34804	1427	2.271	2.60412	3.69392e-09	2.37593e-06
Rian	RNA imprinted and accumulated in nucleus	3584	4.40359	2.76227	7.33187e-09	4.28714e-06
Gm13010	predicted gene 13010	1591	3.62525	1.552	8.74917e-09	4.73585e-06
6530402F18Rik	RIKEN cDNA 6530402F18 gene	4292	2.28433	2.09821	8.89677e-09	4.73585e-06
Pla2g7	phospholipase A2, group VII (platelet-activating factor acetylhydrolase, plasma)	2364	4.08051	-1.51895	9.39171e-09	4.73585e-06
Scube2	signal peptide, CUB domain, EGF-like 2	3563	1.89046	2.16612	9.57183e-09	4.73585e-06
Etl4	enhancer trap locus 4	19285	7.01104	1.25017	1.16089e-08	5.531e-06
Cilp	cartilage intermediate layer protein, nucleotide pyrophosphohydrolase	4153	6.67042	3.51114	1.50334e-08	6.44632e-06
Calml4	calmodulin-like 4	1132	1.87376	3.1138	1.49184e-08	6.44632e-06
Gdf11	growth differentiation factor 11	1811	3.53128	2.97871	1.98327e-08	8.20697e-06
Fam169b	family with sequence similarity 169, member B	3469	0.844255	2.91263	1.36588e-08	6.27526e-06
Cadm1	cell adhesion molecule 1	13946	3.88711	1.50825	2.10533e-08	8.20697e-06
1600002K03Rik	RIKEN cDNA 1600002K03 gene	651	2.35684	-1.45312	2.32226e-08	8.77884e-06
Mustn1	musculoskeletal, embryonic nuclear protein 1	1179	6.5027	1.77741	2.08843e-08	8.20697e-06
Snhg4	small nucleolar RNA host gene 4	1151	2.10926	1.72258	2.45676e-08	8.77884e-06
Hspa2	heat shock protein 2	2772	3.65085	1.8286	2.4105e-08	8.77884e-06
Uchl1	ubiquitin carboxy-terminal hydrolase L1	1147	2.59511	2.04178	2.63755e-08	9.17012e-06
Plekho1	pleckstrin homology domain containing, family O member 1	1426	4.90507	2.41226	2.95905e-08	1.00171e-05
Ttc9	tetratricopeptide repeat domain 9	4778	3.54661	2.26839	3.36682e-08	1.11053e-05
Vwa3b	von Willebrand factor A domain containing 3B	6272	2.65534	2.06911	3.96116e-08	1.19947e-05
Tmem9	transmembrane protein 9	1750	2.8116	1.39663	4.00943e-08	1.19947e-05
Six2	sine oculis-related homeobox 2	2303	4.58693	-1.57392	3.75957e-08	1.17959e-05
Pgpep1l	pyroglutamyl-peptidase I-like	2193	1.79359	1.88526	5.44112e-08	1.52162e-05
Kif5c	kinesin family member 5C	6840	1.42507	3.10301	5.40921e-08	1.52162e-05
Atp8a2	ATPase, aminophospholipid transporter-like, class I, type 8A, member 2	6614	2.57153	2.49234	6.31292e-08	1.58114e-05
Gm30020	predicted gene, 30020	1076	2.54443	-2.2816	6.55335e-08	1.59061e-05
Spns3	spinster homolog 3	2332	1.43182	3.79243	5.98195e-08	1.57044e-05
Cntnap2	contactin associated protein-like 2	7263	4.82799	2.76761	6.39143e-08	1.58114e-05
Lrtm2	leucine-rich repeats and transmembrane domains 2	4002	0.650847	3.72853	5.07632e-08	1.48413e-05
Tlr5	toll-like receptor 5	6646	2.1152	1.82707	7.93959e-08	1.857e-05
Osbpl10	oxysterol binding protein-like 10	6954	2.58417	1.78622	9.13946e-08	1.99271e-05
Arl4c	ADP-ribosylation factor-like 4C	3967	1.42207	1.50741	9.05709e-08	1.99271e-05
Gm41038	predicted gene, 41038	5213	-1.4824	-4.87664	3.61594e-08	1.16289e-05
Ntng2	netrin G2	1924	3.41361	1.60542	1.13296e-07	2.3507e-05
Afmid	arylformamidase	3804	3.03267	1.2606	1.21658e-07	2.44533e-05
B3gat1	beta-1,3-glucuronyltransferase 1 (glucuronosyltransferase P)	3890	0.106931	3.80726	8.37951e-08	1.92489e-05
Plekhb1	pleckstrin homology domain containing, family B (evectins) member 1	2381	5.5246	-1.41563	1.20251e-07	2.44533e-05
Plp2	proteolipid protein 2	1157	4.71151	1.06318	1.2872e-07	2.5425e-05
Rfesd	Rieske (Fe-S) domain containing	2906	2.92989	-1.17594	1.49698e-07	2.83193e-05
Cited1	Cbp/p300-interacting transactivator with Glu/Asp-rich carboxy-terminal domain 1	1519	-0.294919	3.41732	8.76132e-08	1.97729e-05
Plekhd1	pleckstrin homology domain containing, family D (with coiled-coil domains) member 1	5522	0.948982	4.13609	1.41947e-07	2.72538e-05
Gm13528	predicted gene 13528	3552	0.446854	3.17836	1.66065e-07	3.0518e-05
Pld5	phospholipase D family, member 5	5935	0.706178	4.62067	1.63102e-07	3.04079e-05
Gm3587	predicted gene 3587	3675	0.555666	2.2618	2.00581e-07	3.63419e-05
Sh2d6	SH2 domain containing 6	2459	3.07524	1.67356	2.14546e-07	3.78071e-05
Hcn2	hyperpolarization-activated, cyclic nucleotide-gated K+ 2	3195	0.865699	2.39514	2.2009e-07	3.826e-05
Themis3	thymocyte selection associated family member 3	1798	-2.50003	-6.16079	9.95641e-08	2.13465e-05
S100a4	S100 calcium binding protein A4	627	3.59006	1.18583	2.37678e-07	4.04111e-05
5930438M14Rik	RIKEN cDNA 5930438M14 gene	2439	-0.959042	4.58479	1.30445e-07	2.5425e-05
Cdnf	cerebral dopamine neurotrophic factor	3075	4.73238	-1.60512	2.43712e-07	4.07158e-05
Qser1	glutamine and serine rich 1	9238	6.03276	-1.25234	2.66588e-07	4.29394e-05
Vamp1	vesicle-associated membrane protein 1	3154	4.31689	-1.43386	3.32531e-07	5.15383e-05
Irs2	insulin receptor substrate 2	4015	4.29301	-1.16346	3.50412e-07	5.3663e-05
Ccdc134	coiled-coil domain containing 134	3703	3.84941	1.11255	3.76916e-07	5.57315e-05
Kcnq5	potassium voltage-gated channel, subfamily Q, member 5	7718	4.47812	1.23768	3.60255e-07	5.38875e-05
Gm31814	predicted gene, 31814	3503	1.58811	1.95967	5.26367e-07	7.44086e-05
2310015K22Rik	RIKEN cDNA 2310015K22 gene	2288	1.984	1.95001	5.53026e-07	7.64959e-05
Irf5	interferon regulatory factor 5	3136	2.68784	1.85037	5.61811e-07	7.68844e-05
Hist1h2be	histone cluster 1, H2be	2510	2.15165	1.42234	6.14271e-07	8.06324e-05
Map1b	microtubule-associated protein 1B	12298	5.38161	1.62576	4.96121e-07	7.1709e-05
Gm35048	predicted gene, 35048	3000	3.05472	3.50772	6.52629e-07	8.3123e-05
Trnp1	TMF1-regulated nuclear protein 1	2332	-1.12775	-5.73343	4.11058e-07	6.00891e-05
Nrg2	neuregulin 2	9518	0.195581	3.90554	5.52321e-07	7.64959e-05
Gm16365	predicted gene 16365	6454	1.21809	1.63031	7.10054e-07	8.78282e-05
Cstad	CSA-conditional, T cell activation-dependent protein	817	-0.25042	2.98546	5.79221e-07	7.76156e-05
Maml2	mastermind like transcriptional coactivator 2	6742	3.00631	1.02882	7.58426e-07	9.20414e-05
Pthlh	parathyroid hormone-like peptide	1441	2.08393	2.27615	8.8467e-07	0.000100711
Tbkbp1	TBK1 binding protein 1	7355	3.69913	1.04119	7.30309e-07	8.94733e-05
Slc25a17	solute carrier family 25 (mitochondrial carrier, peroxisomal membrane protein), member 17	1667	2.54921	1.02105	8.61653e-07	9.8967e-05
Galnt7	polypeptide N-acetylgalactosaminyltransferase 7	4523	3.42476	1.1288	7.90978e-07	9.40669e-05
Atcayos	ataxia, cerebellar, Cayman type, opposite strand	318	5.45812	2.17631	7.97053e-07	9.40669e-05
Ncs1	neuronal calcium sensor 1	4791	2.67122	1.93672	1.05425e-06	0.000116913
Tceal7	transcription elongation factor A (SII)-like 7	1220	3.02544	2.80993	1.1802e-06	0.000126518
Iqcg	IQ motif containing G	4869	2.73122	2.23526	1.20277e-06	0.000127872
Adcy1	adenylate cyclase 1	12259	2.0004	1.85259	1.32203e-06	0.00013391
Lrp11	low density lipoprotein receptor-related protein 11	3456	2.30559	2.3125	1.3523e-06	0.000135906
Arhgap33	Rho GTPase activating protein 33	5611	1.75503	1.71392	1.40921e-06	0.000137334
Srebf1	sterol regulatory element binding transcription factor 1	4852	6.04398	-1.32374	1.08259e-06	0.000119029
Gm36177	predicted gene, 36177	711	1.36638	1.82299	1.64495e-06	0.000152235
Piezo1	piezo-type mechanosensitive ion channel component 1	9315	5.65001	1.12941	1.14281e-06	0.000123539
Ctnna3	catenin (cadherin associated protein), alpha 3	4027	3.07299	1.99221	1.47286e-06	0.000141395
Gdnf	glial cell line derived neurotrophic factor	4867	1.62656	2.953	1.75871e-06	0.000154959
Frmd8os	FERM domain containing 8, opposite strand	3319	1.9477	1.19481	1.74088e-06	0.000154446
Tgfb3	transforming growth factor, beta 3	3385	5.55846	1.03943	1.27798e-06	0.000133232
Gm32796	predicted gene, 32796	3023	1.41303	2.69385	1.98998e-06	0.000164096
Gm15880	predicted gene 15880	2884	-0.0100285	1.85852	1.87965e-06	0.000158038
Hs6st2	heparan sulfate 6-O-sulfotransferase 2	5267	3.08926	1.76606	1.70935e-06	0.000154446
Cgref1	cell growth regulator with EF hand domain 1	1331	2.8595	1.23017	1.81308e-06	0.000156166
A830082N09Rik	RIKEN cDNA A830082N09 gene	7840	1.81536	-1.07677	2.13899e-06	0.000172745
Klhl29	kelch-like 29	7048	3.58079	1.49727	1.77435e-06	0.000155274
St8sia2	ST8 alpha-N-acetyl-neuraminide alpha-2,8-sialyltransferase 2	5421	0.150166	2.02205	2.21857e-06	0.00017509
Dtl	denticleless E3 ubiquitin protein ligase	4795	-0.638846	3.98918	1.9635e-06	0.000162958
Pdlim7	PDZ and LIM domain 7	3022	7.47308	-1.49883	1.78657e-06	0.000155287
Esr2	estrogen receptor 2 (beta)	3362	-1.92664	3.78028	1.82097e-06	0.000156166
Gm40601	predicted gene, 40601	216	0.834074	1.6567	2.77049e-06	0.000204825
Fbp2	fructose bisphosphatase 2	1294	5.37012	1.74195	1.84331e-06	0.000157036
Kcnn3	potassium intermediate/small conductance calcium-activated channel, subfamily N, member 3	7617	1.85061	1.53793	2.67601e-06	0.000201311
Slc2a3	solute carrier family 2 (facilitated glucose transporter), member 3	4726	4.06219	1.66955	2.20086e-06	0.000174764
Chrna1	cholinergic receptor, nicotinic, alpha polypeptide 1 (muscle)	4320	5.48141	1.19741	2.19624e-06	0.000174764
Cyp1a1	cytochrome P450, family 1, subfamily a, polypeptide 1	2862	1.16681	2.82272	3.53052e-06	0.000242869
Sp3os	trans-acting transcription factor 3, opposite strand	1147	1.08786	1.56266	3.58925e-06	0.000243775
Gm4665	predicted gene 4665	2318	1.0478	2.36168	3.69456e-06	0.000244345
Tmem250-ps	transmembrane protein 250, pseudogene	2683	4.34905	1.06212	2.62914e-06	0.000199243
C2cd2	C2 calcium-dependent domain containing 2	7978	7.3378	-1.21011	2.5698e-06	0.000196773
Tceal5	transcription elongation factor A (SII)-like 5	1109	3.29804	2.32919	3.09574e-06	0.000221242
Casp12	caspase 12	2639	3.20909	-1.33176	3.21867e-06	0.000225027
Spsb2	splA/ryanodine receptor domain and SOCS box containing 2	1519	1.91658	1.15482	3.8502e-06	0.000244345
Fndc10	fibronectin type III domain containing 10	2144	2.09293	1.06238	3.78243e-06	0.000244345
Map3k15	mitogen-activated protein kinase kinase kinase 15	4348	0.304548	-2.21234	4.22172e-06	0.000261188
Cd27	CD27 antigen	1788	0.87826	2.03997	4.41354e-06	0.00026908
Hal	histidine ammonia lyase	2776	2.25797	1.03174	3.8488e-06	0.000244345
Car11	carbonic anhydrase 11	2235	2.83025	-1.01509	3.60053e-06	0.000243775
LOC108168347	uncharacterized LOC108168347	699	0.671026	1.22452	4.74186e-06	0.000286382
Glcci1	glucocorticoid induced transcript 1	6248	3.22239	1.03913	3.79704e-06	0.000244345
Gm31545	predicted gene, 31545	751	0.535075	1.50751	5.13693e-06	0.00030037
Tnfrsf4	tumor necrosis factor receptor superfamily, member 4	1279	0.603631	-2.07236	5.41665e-06	0.000309688
Gm34640	predicted gene, 34640	1580	0.0978141	2.14987	5.36301e-06	0.000308783
Fbxl16	F-box and leucine-rich repeat protein 16	3541	2.11789	1.08671	4.84808e-06	0.000287656
Cfap77	cilia and flagella associated protein 77	1342	-2.09983	4.11243	4.19935e-06	0.000261188
Gm7967	predicted gene 7967	692	-0.260269	-1.80427	5.91294e-06	0.000326455
Peg13	paternally expressed 13	4721	4.83628	-1.09909	3.91762e-06	0.000245835
Polq	polymerase (DNA directed), theta	10730	1.27074	1.44892	6.34578e-06	0.000344439
Birc5	baculoviral IAP repeat-containing 5	3416	-0.641728	3.21928	6.54601e-06	0.000352275
C030034I22Rik	RIKEN cDNA C030034I22 gene	2747	0.994809	1.13427	7.28728e-06	0.00037648
Bex1	brain expressed X-linked 1	866	3.24699	1.00963	5.53802e-06	0.000315226
Pdk3	pyruvate dehydrogenase kinase, isoenzyme 3	2000	0.871699	1.17171	7.46733e-06	0.000383584
Cd209a	CD209a antigen	1484	0.586418	1.19255	7.64886e-06	0.000390456
Tiam1	T cell lymphoma invasion and metastasis 1	9684	3.41699	-2.33092	6.19396e-06	0.000337623
Gm46162	predicted gene, 46162	4153	1.97153	2.74315	7.82262e-06	0.000394684
1700011I03Rik	RIKEN cDNA 1700011I03 gene	1075	1.9459	4.08593	8.34777e-06	0.00041144
2310069B03Rik	RIKEN cDNA 2310069B03 gene	1831	0.601055	2.07431	8.69066e-06	0.000418836
D330023K18Rik	RIKEN cDNA D330023K18 gene	512	1.2215	1.09835	8.57703e-06	0.000418114
Hsf4	heat shock transcription factor 4	1956	3.24707	-1.00176	6.58692e-06	0.000352275
Mb	myoglobin	1252	11.4933	1.45118	6.64508e-06	0.000352299
Gm39671	predicted gene, 39671	638	1.03548	1.19068	9.13094e-06	0.000427129
2310068J16Rik	RIKEN cDNA 2310068J16 gene	1121	-0.00377308	1.69552	9.49525e-06	0.000435463
Snph	syntaphilin	5973	1.81051	-1.93427	9.35673e-06	0.000432967
2021-03-04	membrane-associated ring finger (C3HC4) 4	4332	-1.08447	-4.05263	9.00995e-06	0.000423007
Gm36199	predicted gene, 36199	2895	-2.22569	-5.00376	8.82343e-06	0.000418836
B230312C02Rik	RIKEN cDNA B230312C02 gene	1336	0.552612	1.89724	1.05615e-05	0.000463644
Gpr27	G protein-coupled receptor 27	1140	-1.25289	3.72614	9.27902e-06	0.000432483
Gm31552	predicted gene, 31552	760	1.1441	1.32409	1.05287e-05	0.000463644
Tbx4	T-box 4	4529	2.10623	-1.20832	9.93705e-06	0.000449186
Ppp1r3d	protein phosphatase 1, regulatory subunit 3D	3258	1.62859	-1.09368	1.09297e-05	0.000471813
Serpinb1a	serine (or cysteine) peptidase inhibitor, clade B, member 1a	2071	2.50126	1.23204	9.98719e-06	0.000449186
H2-T24	histocompatibility 2, T region locus 24	2785	3.59212	1.34361	8.77611e-06	0.000418836
Tbx21	T-box 21	2552	1.45003	1.97173	1.21114e-05	0.000509155
Adamts20	a disintegrin-like and metallopeptidase (reprolysin type) with thrombospondin type 1 motif, 20	12259	2.90735	1.14981	9.92937e-06	0.000449186
Gm19299	predicted gene, 19299	1435	1.39407	1.42787	1.34786e-05	0.000552194
Prss55	protease, serine 55	1191	0.333695	1.76639	1.49857e-05	0.00058798
Dapk1	death associated protein kinase 1	6006	3.8432	1.06114	9.80227e-06	0.00044715
Myc	myelocytomatosis oncogene	2399	2.86531	1.31858	1.1629e-05	0.000495349
1500015A07Rik	RIKEN cDNA 1500015A07 gene	1865	1.76137	1.40402	1.38762e-05	0.000563102
Ttc39aos1	Ttc39a opposite strand RNA 1	2532	-0.17488	2.08839	1.60267e-05	0.000606374
Fam120aos	family with sequence similarity 120A, opposite strand	1461	2.74374	1.03892	1.20256e-05	0.000507204
Mfsd4b1	major facilitator superfamily domain containing 4B1	2845	2.21884	-2.0409	1.41804e-05	0.000568275
Fahd1	fumarylacetoacetate hydrolase domain containing 1	1407	4.6282	1.01225	1.00143e-05	0.000449186
Bhlhb9	basic helix-loop-helix domain containing, class B9	3576	1.57099	1.06459	1.53675e-05	0.000593657
Gm2176	glucosamine-6-phosphate deaminase 1 pseudogene	1734	-1.01907	-3.25415	1.56383e-05	0.000597445
Acvr2a	activin receptor IIA	5705	4.82235	-1.59942	1.02073e-05	0.00045435
4833439F03Rik	RIKEN cDNA 4833439F03 gene	2878	1.72237	1.08581	1.50731e-05	0.00058798
Col7a1	collagen, type VII, alpha 1	9313	6.33757	1.11015	1.03177e-05	0.000456189
Katnal2	katanin p60 subunit A-like 2	3600	2.68261	1.46973	1.39787e-05	0.000564419
Gpr179	G protein-coupled receptor 179	9416	1.74041	2.67786	1.75217e-05	0.000653332
Vash2	vasohibin 2	4463	1.1463	1.81527	1.91003e-05	0.000690186
Cacna1e	calcium channel, voltage-dependent, R type, alpha 1E subunit	29847	-0.758663	2.60501	1.94644e-05	0.000695529
Mirg	miRNA containing gene	1300	-0.0709466	1.75051	2.08526e-05	0.000726959
Cst6	cystatin E/M	3951	3.4862	-1.29196	1.40403e-05	0.000564419
CJ186046Rik	Riken cDNA CJ186046 gene	15071	-0.547178	-2.53957	2.22267e-05	0.00075842
Hist1h1e	histone cluster 1, H1e	782	1.5956	1.50848	2.10584e-05	0.000731213
Dusp26	dual specificity phosphatase 26 (putative)	2255	3.57874	-1.22534	1.58835e-05	0.000602728
Hspb6	heat shock protein, alpha-crystallin-related, B6	1567	9.38808	1.30847	1.55709e-05	0.000597445
Inca1	inhibitor of CDK, cyclin A1 interacting protein 1	1422	2.31644	1.0843	2.00181e-05	0.000709402
Samd10	sterile alpha motif domain containing 10	2479	1.90715	-1.09341	2.26165e-05	0.000768584
Shmt1	serine hydroxymethyltransferase 1 (soluble)	2235	3.76804	1.54794	1.81351e-05	0.000670374
Pms2	PMS1 homolog2, mismatch repair system component	11325	4.38798	1.60966	1.69483e-05	0.000633786
Tas1r1	taste receptor, type 1, member 1	3190	1.61223	2.25538	2.70257e-05	0.000880148
Csdc2	cold shock domain containing C2, RNA binding	2490	0.435372	1.0915	3.07672e-05	0.000965884
Hsd17b14	hydroxysteroid (17-beta) dehydrogenase 14	1691	0.676584	1.3531	3.15379e-05	0.000972911
Syt9	synaptotagmin IX	3902	-0.0704183	1.97341	3.38559e-05	0.00101876
Chrna9	cholinergic receptor, nicotinic, alpha polypeptide 9	4469	-0.562466	4.55728	3.38953e-05	0.00101876
2810032G03Rik	RIKEN cDNA 2810032G03 gene	1247	-0.223909	1.41752	3.52109e-05	0.00104127
Baiap2l2	BAI1-associated protein 2-like 2	4452	1.25208	-1.44243	3.42848e-05	0.00102329
Lmod1	leiomodin 1 (smooth muscle)	3942	4.0209	1.46471	2.26441e-05	0.000768584
Atf3	activating transcription factor 3	1977	3.8856	2.56361	2.42541e-05	0.000810403
Erc2	ELKS/RAB6-interacting/CAST family member 2	12266	0.901293	1.59972	3.81617e-05	0.00109603
Meg3	maternally expressed 3	12957	5.25643	1.49907	2.17797e-05	0.000745143
4632428C04Rik	RIKEN cDNA 4632428C04 gene	2428	1.86682	1.15777	3.55869e-05	0.00104757
Fam69a	family with sequence similarity 69, member A	2724	5.22385	1.13886	2.3841e-05	0.00080076
Tube1	epsilon-tubulin 1	3049	0.403887	-1.19532	4.51849e-05	0.00124869
Aknad1	AKNA domain containing 1	8540	-0.678218	1.89582	4.6949e-05	0.00127416
Adgrb2	adhesion G protein-coupled receptor B2	5497	-0.185339	1.61154	4.74041e-05	0.00128111
LOC105242790	uncharacterized LOC105242790	2366	-0.00736139	1.60349	4.75949e-05	0.00128169
C2cd4c	C2 calcium-dependent domain containing 4C	6754	-0.00935454	1.80506	4.89647e-05	0.00129872
Gm34447	predicted gene, 34447	430	0.781163	-1.20631	4.78598e-05	0.00128169
Ikzf4	IKAROS family zinc finger 4	7835	-0.364531	-1.67789	5.25955e-05	0.00136743
Actb	actin, beta	1920	8.31351	1.50194	3.0215e-05	0.000955001
Ccdc141	coiled-coil domain containing 141	7190	2.63228	1.02302	3.93403e-05	0.00112711
1700080G18Rik	RIKEN cDNA 1700080G18 gene	1600	0.0402482	1.10722	5.88876e-05	0.00148245
Cd276	CD276 antigen	3197	3.38993	1.41218	3.71081e-05	0.00107756
Hacd1	3-hydroxyacyl-CoA dehydratase 1	6384	5.55492	1.3528	3.10903e-05	0.00097074
Ddc	dopa decarboxylase	2392	-0.184034	1.98467	6.35187e-05	0.00154261
Gm38405	predicted gene, 38405	3862	-0.325456	1.58289	6.66764e-05	0.00159428
Cyp4f17	cytochrome P450, family 4, subfamily f, polypeptide 17	2704	1.25555	-1.409	5.75789e-05	0.00146382
Comtd1	catechol-O-methyltransferase domain containing 1	2241	2.10854	1.11023	4.96304e-05	0.00131098
Tmtc4	transmembrane and tetratricopeptide repeat containing 4	4277	2.06316	1.07745	5.0296e-05	0.00132249
Timp1	tissue inhibitor of metalloproteinase 1	890	-0.176879	1.43013	6.72074e-05	0.00160103
Col9a1	collagen, type IX, alpha 1	4242	1.63137	1.75747	5.69788e-05	0.00145432
Gm34863	predicted gene, 34863	771	-0.749488	1.75015	6.97275e-05	0.00163383
Tmem132a	transmembrane protein 132A	3648	2.92347	1.11758	4.6418e-05	0.00126509
Tmem158	transmembrane protein 158	1733	0.376837	1.39668	6.95769e-05	0.00163328
Amhr2	anti-Mullerian hormone type 2 receptor	2232	1.76668	1.22739	5.74506e-05	0.00146345
Agmat	agmatine ureohydrolase (agmatinase)	1428	-1.54235	2.99043	8.10291e-05	0.00179717
Rsph1	radial spoke head 1 homolog (Chlamydomonas)	1164	0.756197	2.69047	7.88701e-05	0.0017617
LOC102633596	dnaJ homolog subfamily B member 6 pseudogene	4733	-0.025222	1.61644	8.47178e-05	0.00184146
Pttg1	pituitary tumor-transforming gene 1	1765	-0.0188315	-1.72782	8.60997e-05	0.00185175
Zfp503	zinc finger protein 503	4213	4.10253	1.17414	4.69393e-05	0.00127416
Cnga3	cyclic nucleotide gated channel alpha 3	3869	0.204636	2.04323	8.69616e-05	0.00186136
Gm13707	predicted gene 13707	2139	-0.40202	-1.65351	9.05985e-05	0.00192377
LOC105246501	uncharacterized LOC105246501	1318	2.73436	2.42232	6.40148e-05	0.00155082
Cacna2d4	calcium channel, voltage-dependent, alpha 2/delta subunit 4	5855	3.29665	2.54001	5.98533e-05	0.00149796
Krt8	keratin 8	1805	-1.07789	1.71382	9.85181e-05	0.00204739
Runx1	runt related transcription factor 1	7378	2.03308	1.18493	7.35895e-05	0.00169348
LOC102640468	splicing factor U2AF 65 kDa subunit	3956	-0.506342	-1.87733	0.000105104	0.00213389
Gm39007	predicted gene, 39007	3733	-1.08475	-2.73326	0.000108269	0.00215878
Gm26782	predicted gene, 26782	622	-0.0755573	1.26899	0.000109944	0.00217587
Usp44	ubiquitin specific peptidase 44	5926	-0.550566	1.71408	0.000114208	0.00223278
Zmynd10	zinc finger, MYND domain containing 10	3439	-0.963615	-2.43065	0.00011675	0.00226869
Vsig2	V-set and immunoglobulin domain containing 2	1170	-1.1577	-2.44612	0.000117727	0.00227736
LOC102641351	uncharacterized LOC102641351	4024	0.507659	2.46578	0.000111444	0.00219543
Map3k7cl	Map3k7 C-terminal like	1959	4.04932	1.7502	6.3556e-05	0.00154261
Gm46951	predicted gene, 46951	6584	1.05082	-1.17998	0.000103471	0.00211646
Rap1gap2	RAP1 GTPase activating protein 2	7860	4.08817	1.01122	6.30997e-05	0.00153734
Ryr3	ryanodine receptor 3	16355	0.746016	1.21039	0.000113505	0.00222525
Musk	muscle, skeletal, receptor tyrosine kinase	7471	6.08337	1.14625	6.11482e-05	0.00151526
Cxadr	coxsackie virus and adenovirus receptor	10059	0.624543	1.83473	0.000120434	0.00230889
Il12a	interleukin 12a	1564	2.01322	1.37359	9.74582e-05	0.00203329
Lhb	luteinizing hormone beta	3033	0.242773	-2.47465	0.000131733	0.0024383
Gm38882	predicted gene, 38882	2227	1.00086	-1.185	0.000119135	0.00229424
Zap70	zeta-chain (TCR) associated protein kinase	2915	-0.379694	1.53637	0.000148104	0.0026535
Gm32885	predicted gene, 32885	1184	2.13133	1.84311	0.000112218	0.00220722
Trp73	transformation related protein 73	5592	-0.20186	2.63863	0.000156579	0.00275899
A930033H14Rik	RIKEN cDNA A930033H14 gene	3331	2.42329	1.17421	0.000107634	0.00215878
Epha7	Eph receptor A7	8216	0.255451	-1.44921	0.00015678	0.00275899
Gm41442	predicted gene, 41442	7921	-0.548636	1.31552	0.000168794	0.00290289
Tnfaip3	tumor necrosis factor, alpha-induced protein 3	4809	2.84743	1.03662	0.000102831	0.00210975
Grp	gastrin releasing peptide	1395	-0.68354	-1.9613	0.000174876	0.00298673
2010204K13Rik	RIKEN cDNA 2010204K13 gene	946	-0.98701	1.46966	0.000178974	0.00302539
Serpina3h	serine (or cysteine) peptidase inhibitor, clade A, member 3H	2051	-0.884948	-3.43078	0.000182466	0.00306029
Tcf23	transcription factor 23	4444	0.0393688	2.29977	0.000177632	0.00301458
Cd209d	CD209d antigen	999	1.50918	1.05615	0.000145138	0.00261127
Lonrf2	LON peptidase N-terminal domain and ring finger 2	6929	-0.485639	1.8845	0.000189729	0.00312907
F2rl3	coagulation factor II (thrombin) receptor-like 3	2639	-0.218088	-1.92997	0.000187088	0.00310943
Atp1a4	ATPase, Na+/K+ transporting, alpha 4 polypeptide	3691	0.0808839	1.33713	0.000180849	0.00304387
Gm36885	predicted gene, 36885	3487	-0.151335	1.27921	0.000185329	0.00309218
Zscan18	zinc finger and SCAN domain containing 18	8205	0.950859	1.02801	0.000162248	0.00283582
Crybb1	crystallin, beta B1	2074	0.492514	1.38987	0.00017883	0.00302539
Dqx1	DEAQ RNA-dependent ATPase	3379	-0.344548	-1.30366	0.000195276	0.00318454
Abhd1	abhydrolase domain containing 1	1356	3.40337	1.12368	0.000110874	0.00218755
Edn3	endothelin 3	3117	0.535482	1.41211	0.000185756	0.00309528
Rrad	Ras-related associated with diabetes	1621	2.42021	1.34541	0.000134887	0.00247529
Cacna2d3	calcium channel, voltage-dependent, alpha2/delta subunit 3	3695	1.04344	1.26396	0.000173639	0.00297033
Evi2a	ecotropic viral integration site 2a	2297	1.61994	1.0442	0.000163232	0.00284528
Ppfia4	protein tyrosine phosphatase, receptor type, f polypeptide (PTPRF), interacting protein (liprin), alpha 4	7823	1.02217	1.1814	0.000183682	0.00307667
Fer1l6	fer-1-like 6 (C. elegans)	8203	0.971433	1.1906	0.000196137	0.00318978
Ctsc	cathepsin C	11143	5.82207	1.11636	0.000105142	0.00213389
Gdpd5	glycerophosphodiester phosphodiesterase domain containing 5	4051	2.48374	-1.02293	0.000155925	0.00275899
Dgat2l6	diacylglycerol O-acyltransferase 2-like 6	1607	-1.2494	-3.70182	0.000263354	0.00392105
Mylk2	myosin, light polypeptide kinase 2, skeletal muscle	4045	10.6016	-1.12973	0.000135908	0.00248694
Gm46137	predicted gene, 46137	6387	-0.632602	-1.5714	0.000258701	0.00386968
Gm12781	predicted gene 12781	5503	0.50704	-1.15388	0.000230669	0.00354943
Hist1h3d	histone cluster 1, H3d	504	0.366267	1.25943	0.000235928	0.00360877
Nlrc3	NLR family, CARD domain containing 3	10753	1.0138	-1.00571	0.000215369	0.00339522
1700123M08Rik	RIKEN cDNA 1700123M08 gene	1066	3.47788	1.2954	0.000141615	0.00257672
Xk	X-linked Kx blood group	5043	2.22038	-1.01004	0.000179689	0.00303348
Gsta3	glutathione S-transferase, alpha 3	1610	-1.57732	-3.54875	0.000283745	0.00411929
Krtcap3	keratinocyte associated protein 3	908	-0.220291	-1.80659	0.000277329	0.00407256
Eda2r	ectodysplasin A2 receptor	6154	5.37848	2.01452	0.000129327	0.00241111
Gm15411	predicted gene 15411	14833	0.822146	1.00616	0.000243972	0.00370537
B230311B06Rik	RIKEN cDNA B230311B06 gene	3703	-0.576387	-1.83106	0.000296548	0.00424281
Cyp26b1	cytochrome P450, family 26, subfamily b, polypeptide 1	7877	1.66944	-2.02732	0.000234085	0.00358507
Spata5l1	spermatogenesis associated 5-like 1	1332	2.21484	-1.00749	0.00022141	0.00346077
Syt3	synaptotagmin III	3697	2.11153	-1.03159	0.000227779	0.00351336
Pim2	proviral integration site 2	2041	0.753594	-1.24748	0.000295181	0.00423324
Nell2	NEL-like 2	4279	-0.708546	2.45733	0.00036482	0.0048683
Adra2b	adrenergic receptor, alpha 2b	3936	-0.678507	-2.28671	0.000365891	0.00487754
Zscan30	zinc finger and SCAN domain containing 30	6788	-0.20653	-1.1563	0.00035975	0.00482568
Pcdhb20	protocadherin beta 20	3397	-0.577286	-1.62111	0.000379654	0.00497339
Stk36	serine/threonine kinase 36	5240	-0.594832	-1.72441	0.000398878	0.00516214
C330027C09Rik	RIKEN cDNA C330027C09 gene	3974	-0.525698	-1.23398	0.000402086	0.005188
Gm28651	predicted gene 28651	5410	2.99023	1.25693	0.000226898	0.00351336
Actg1	actin, gamma, cytoplasmic 1	1953	7.14317	1.40655	0.000186249	0.0030995
Gm26885	predicted gene, 26885	1382	0.607535	-1.48739	0.000370387	0.00491374
Crlf1	cytokine receptor-like factor 1	1700	1.24881	1.24773	0.000328951	0.00454038
2021-03-09	membrane-associated ring finger (C3HC4) 9	1998	0.349904	1.06814	0.000383494	0.00501348
Gm11266	predicted gene 11266	2772	4.17208	1.75256	0.000210369	0.00334924
Gm34521	predicted gene, 34521	1803	-0.817597	1.46736	0.00045618	0.005665
Irx3	Iroquois related homeobox 3	2363	1.40561	1.0383	0.000336774	0.00460389
Adgrg3	adhesion G protein-coupled receptor G3	5048	0.119743	-1.16879	0.000419316	0.00536725
Gm40123	predicted gene, 40123	428	-0.129289	1.08279	0.000432017	0.00547798
Pcdhga7	protocadherin gamma subfamily A, 7	4660	-0.345696	-1.11852	0.000464981	0.00573492
Gm38426	predicted gene, 38426	1174	0.294197	-1.34329	0.000436932	0.00548655
1700112H15Rik	RIKEN cDNA 1700112H15 gene	778	-1.4145	3.3862	0.000526154	0.00616435
Slc40a1	solute carrier family 40 (iron-regulated transporter), member 1	3493	3.03401	-1.15481	0.00027375	0.00403381
Aamdc	adipogenesis associated Mth938 domain containing	995	6.91947	1.08149	0.000216072	0.00340137
Smoc1	SPARC related modular calcium binding 1	3755	2.09741	1.12347	0.000331356	0.00455844
Dusp5	dual specificity phosphatase 5	1155	0.256514	1.29675	0.000466511	0.00574398
Kcnh2	potassium voltage-gated channel, subfamily H (eag-related), member 2	5161	2.28496	1.94966	0.000331678	0.00455844
Mybph	myosin binding protein H	2620	7.30781	3.52192	0.0002341	0.00358507
Tmem116	transmembrane protein 116	1783	-0.11752	1.0237	0.000510591	0.00607608
Fbxl22	F-box and leucine-rich repeat protein 22	3935	2.24831	2.5263	0.000359121	0.00482227
Acsm3	acyl-CoA synthetase medium-chain family member 3	3206	-1.27536	-2.64272	0.000635788	0.0070446
C8g	complement component 8, gamma polypeptide	1236	0.0468119	-1.20959	0.000567907	0.00652577
Tenm2	teneurin transmembrane protein 2	33666	-0.128193	-1.11056	0.000582787	0.00664625
Col19a1	collagen, type XIX, alpha 1	11984	0.722973	-1.22061	0.000517187	0.006087
Glp2r	glucagon-like peptide 2 receptor	5712	0.130005	1.88977	0.000586859	0.00667383
Mir99ahg	Mir99a and Mirlet7c-1 host gene (non-protein coding)	3151	-0.0303987	-1.04266	0.000594075	0.00670769
Rhou	ras homolog family member U	3367	4.19381	-1.30893	0.000290656	0.00417766
Ubash3b	ubiquitin associated and SH3 domain containing, B	7481	1.072	1.07847	0.00050245	0.00602314
Cux2	cut-like homeobox 2	10461	1.04153	1.1981	0.000507065	0.00606216
Nnat	neuronatin	3052	3.79177	2.05218	0.00032011	0.00446319
Gm30890	predicted gene, 30890	2030	-1.15622	2.16819	0.000692885	0.00749275
Ttyh2	tweety family member 2	3456	4.54707	1.18204	0.000289282	0.00417189
Tead4	TEA domain family member 4	3076	3.24454	1.39781	0.00034865	0.00472606
Pcdhga3	protocadherin gamma subfamily A, 3	4692	-0.335316	-1.02082	0.000668976	0.00731923
Drc3	dynein regulatory complex subunit 3	2329	0.94202	1.10799	0.000560127	0.00645074
Cyp2e1	cytochrome P450, family 2, subfamily e, polypeptide 1	1740	4.79252	-1.39399	0.000320583	0.00446319
Dtx1	deltex 1, E3 ubiquitin ligase	4042	-0.399766	-1.43482	0.0007557	0.0079683
Cdhr4	cadherin-related family member 4	2540	0.0636488	1.01716	0.000734069	0.00779131
Gm42067	predicted gene, 42067	428	0.466754	1.18213	0.000733968	0.00779131
2610306M01Rik	RIKEN cDNA 2610306M01 gene	1034	2.56262	1.14259	0.000493777	0.00595868
Gm16159	predicted gene 16159	935	-0.303876	1.51597	0.000905065	0.0090959
Zfp469	zinc finger protein 469	18314	1.30348	1.12899	0.000689533	0.00746645
1810024B03Rik	RIKEN cDNA 1810024B03 gene	2003	-0.101271	1.08178	0.000886544	0.00898623
Dpysl5	dihydropyrimidinase-like 5	5347	0.418953	-1.15143	0.000841931	0.00861623
Tph1	tryptophan hydroxylase 1	4790	-0.712194	-1.5764	0.00101477	0.00976236
Irx3os	iroquois homeobox 3, opposite strand	2689	1.77678	3.65625	0.000768537	0.008064
Hspb1	heat shock protein 1	903	6.97216	1.07434	0.000421488	0.00537934
B230206L02Rik	RIKEN cDNA B230206L02 gene	969	1.05218	1.12901	0.000801098	0.00829736
Pde4c	phosphodiesterase 4C, cAMP specific	3817	3.15077	-1.07314	0.000531251	0.00620788
Plk5	polo like kinase 5	3062	0.560181	1.0584	0.000887166	0.00898623
8430429K09Rik	RIKEN cDNA 8430429K09 gene	2583	1.0786	-1.00785	0.000824472	0.0084926
Fhit	fragile histidine triad gene	1443	-0.184777	1.24241	0.00105491	0.00998551
Cspg4	chondroitin sulfate proteoglycan 4	8050	3.81132	1.15564	0.000513735	0.00608291
Hmga2-ps1	high mobility group AT-hook 2, pseudogene 1	1510	4.41517	-1.94959	0.000498778	0.00600775
Cmbl	carboxymethylenebutenolidase-like (Pseudomonas)	2269	5.97593	1.41296	0.000480182	0.0058495
Fbxo27	F-box protein 27	2624	1.09522	1.08194	0.00095876	0.00942927
Slc16a6	solute carrier family 16 (monocarboxylic acid transporters), member 6	5007	2.98409	1.3102	0.000668832	0.00731923
Gadd45a	growth arrest and DNA-damage-inducible 45 alpha	1224	3.29361	-1.18999	0.000643863	0.00709441
Ppp1r3b	protein phosphatase 1, regulatory (inhibitor) subunit 3B	4618	1.43708	-1.17921	0.00103066	0.00984296
Dnm3	dynamin 3	8374	2.17469	-1.59287	0.000916715	0.00917
Gm46783	predicted gene, 46783	1980	1.79953	1.35658	0.000984965	0.00958196
Gm5091	predicted gene 5091	1179	2.08932	-1.08184	0.00105039	0.00997207
Igfn1	immunoglobulin-like and fibronectin type III domain containing 1	10888	5.39971	1.6453	0.00073888	0.00782301
Rgma	repulsive guidance molecule family member A	3623	5.24628	1.14003	0.000969775	0.00949405

### Sheet: DE protein level
GeneName	ParentProteinAccessions	MasterAccession	MasterDescription	nPSMs	nPeptides	nUniquePeptides	max_diff	logFC	P.Value	adj.P.Val
Hspa2	NP_001002012.1	NP_001002012.1	From tr DB RefSeq NG00015.0 TR_names=XM_006515484.3,NM_001002012.1,NM_008301.4 OS=Mus musculus GN=Hspa2	19	14	14	1.60311	1.41843	1.1942e-07	3.53471e-05
Hspb6	NP_001012401.1; NP_001351108.1; XP_006540020.1	NP_001012401.1	From tr DB RefSeq NG00015.0 TR_names=NM_001012401.3 OS=Mus musculus GN=Hspb6	9	6	6	1.68352	1.46559	1.29198e-07	3.58803e-05
Ttc9	NP_001028321.1	NP_001028321.1	From tr DB RefSeq NG00015.0 TR_names=NM_001033149.3 OS=Mus musculus GN=Ttc9	4	4	4	2.12956	1.94419	4.47877e-09	5.6534e-06
Fhl1	NP_001070830.1; NP_001274729.1; NP_034344.2	NP_001070830.1	From tr DB RefSeq NG00015.0 TR_names=NM_001077362.2 OS=Mus musculus GN=Fhl1	33	5	5	1.4891	1.2763	0.000106601	0.00383765
Ogdhl	NP_001074599.2	NP_001074599.2	From tr DB RefSeq NG00015.0 TR_names=NM_001081130.2 OS=Mus musculus GN=Ogdhl	12	11	11	2.79661	2.54987	1.70507e-09	3.31466e-06
Flnc	NP_001074654.1; NP_001298003.1	NP_001074654.1	From tr DB RefSeq NG00015.0 TR_names=NM_001081185.2 OS=Mus musculus GN=Flnc	386	124	124	1.1928	1.14047	1.89773e-05	0.00121622
Pdlim7	NP_001107559.1; NP_080407.3	NP_001107559.1	From tr DB RefSeq NG00015.0 TR_names=NM_001114087.2 OS=Mus musculus GN=Pdlim7	6	3	3	-2.36131	-2.06823	1.5088e-07	3.99968e-05
Prepl	NP_001157094.1; NP_001157096.1	NP_001157094.1	From tr DB RefSeq NG00015.0 TR_names=NM_001163622.1 OS=Mus musculus GN=Prepl	4	4	4	1.70798	1.5039	6.76332e-08	2.46523e-05
Mb	NP_001157520.1	NP_001157520.1	From tr DB RefSeq NG00015.0 TR_names=NM_001164047.1,NM_001164048.1,NM_013593.3 OS=Mus musculus GN=Mb	264	8	8	1.63211	1.55155	4.76156e-05	0.00229932
Serpinb6a	NP_001070258.1; NP_001157589.1; XP_006516880.1; XP_011242601.1	NP_001157589.1	From tr DB RefSeq NG00015.0 TR_names=NM_001164117.1 OS=Mus musculus GN=Serpinb6a	144	19	19	1.45234	1.22328	9.01085e-07	0.000148013
Mpp6	NP_001158206.1; NP_001343253.1; NP_001348176.1; XP_006533747.1; XP_006533750.1	NP_001158206.1	From tr DB RefSeq NG00015.0 TR_names=NM_001164733.1,NM_001164734.1,NM_001361248.1 OS=Mus musculus GN=Mpp6	23	21	21	-1.37739	-1.20096	2.12779e-08	1.0341e-05
Obscn	NP_001164983.2	NP_001164983.2	From tr DB RefSeq NG00015.0 TR_names=NM_001171512.2 OS=Mus musculus GN=Obscn	36	32	32	-1.38464	-1.171	8.73749e-07	0.000148013
Smox	NP_001171304.1; NP_001171305.1; NP_001171306.1; NP_001171307.1; NP_001171308.1; NP_001171309.1; NP_001171310.1; NP_663508.1; XP_006499352.1; XP_006499353.1; XP_006499354.1; XP_006499355.1; XP_006499356.1; XP_011237777.1; XP_017173258.1	NP_001171304.1	From tr DB RefSeq NG00015.0 TR_names=XM_006499287.3,XM_006499288.2,NM_001177833.1 OS=Mus musculus GN=Smox	5	5	5	-1.8421	-1.56136	1.91805e-06	0.000266335
Asph	NP_001171327.1; XP_017175834.1	NP_001171327.1	From tr DB RefSeq NG00015.0 TR_names=NM_001177856.1 OS=Mus musculus GN=Asph	2	1	1	-1.79301	-1.62577	9.94712e-09	6.44573e-06
Cdc42	NP_001230698.1	NP_001230698.1	From tr DB RefSeq NG00015.0 TR_names=NM_001243769.1 OS=Mus musculus GN=Cdc42	2	2	2	1.46286	1.16727	3.17033e-06	0.000339611
Kbtbd12	NP_001265600.1	NP_001265600.1	From tr DB RefSeq NG00015.0 TR_names=NM_001278671.1 OS=Mus musculus GN=Kbtbd12	7	7	7	-1.17788	-1.07115	1.97618e-08	1.0341e-05
Piezo1	NP_001032375.1; NP_001344278.1; XP_006531016.2; XP_006531017.2; XP_006531019.2; XP_006531020.2; XP_006531022.1; XP_011246674.1	NP_001344278.1	From tr DB RefSeq NG00015.0 TR_names=NM_001357349.1 OS=Mus musculus GN=Piezo1	1	1	1	1.27186	1.04037	4.57751e-06	0.000452475
Actn4	NP_001347477.1; NP_001347478.1	NP_001347478.1	From tr DB RefSeq NG00015.0 TR_names=NM_001360549.1 OS=Mus musculus GN=Actn4	1	1	1	2.68025	2.28708	7.70133e-09	6.41631e-06
Acta2	NP_031418.1; NP_033738.1; NP_033740.2; XP_006526669.1	NP_031418.1	From tr DB RefSeq NG00015.0 TR_names=NM_007392.3 OS=Mus musculus GN=Acta2	37	3	3	-2.92011	-2.62401	8.99447e-10	2.62279e-06
Fbp2	NP_032020.2; NP_062268.1; XP_011242790.1	NP_032020.2	From tr DB RefSeq NG00015.0 TR_names=NM_007994.3 OS=Mus musculus GN=Fbp2	23	13	13	2.32317	1.8051	1.81031e-07	4.34979e-05
Phka1	NP_032858.2; XP_006527957.1; XP_006527958.1; XP_017173916.1	NP_032858.2	From tr DB RefSeq NG00015.0 TR_names=NM_008832.2 OS=Mus musculus GN=Phka1	4	3	3	-2.54788	-2.44125	9.72203e-12	5.66989e-08
Shmt1	NP_033197.2	NP_033197.2	From tr DB RefSeq NG00015.0 TR_names=XM_006532644.3,NM_009171.2 OS=Mus musculus GN=Shmt1	22	18	18	1.82206	1.61183	3.21212e-08	1.33808e-05
Sts	NP_033319.1	NP_033319.1	From tr DB RefSeq NG00015.0 TR_names=NM_009293.1 OS=Mus musculus GN=Sts	6	6	6	-1.2248	-1.06795	9.3904e-07	0.000148013
Tgfb3	NP_033394.2	NP_033394.2	From tr DB RefSeq NG00015.0 TR_names=NM_009368.3 OS=Mus musculus GN=Tgfb3	1	1	1	1.33631	1.02489	0.000149999	0.00491243
Ctsc	NP_034112.3	NP_034112.3	From tr DB RefSeq NG00015.0 TR_names=NM_009982.5 OS=Mus musculus GN=Ctsc	7	5	5	1.56988	1.50422	3.44226e-07	7.39098e-05
Scn1b	NP_035452.1	NP_035452.1	From tr DB RefSeq NG00015.0 TR_names=NM_011322.3 OS=Mus musculus GN=Scn1b	5	4	4	-1.25698	-1.20167	4.84688e-09	5.6534e-06
Frzb	NP_035486.1	NP_035486.1	From tr DB RefSeq NG00015.0 TR_names=NM_011356.4 OS=Mus musculus GN=Frzb	2	2	2	1.46072	1.22188	0.000411051	0.00974491
Slit3	NP_035542.2	NP_035542.2	From tr DB RefSeq NG00015.0 TR_names=NM_011412.3 OS=Mus musculus GN=Slit3	1	1	1	1.53148	1.17399	0.00026108	0.007086
Uchl1	NP_035800.2	NP_035800.2	From tr DB RefSeq NG00015.0 TR_names=NM_011670.2 OS=Mus musculus GN=Uchl1	18	8	8	1.76615	1.52572	4.20594e-06	0.000430334
Clcn1	NP_001350641.1; NP_038519.1; XP_006505539.1; XP_006505540.1	NP_038519.1	From tr DB RefSeq NG00015.0 TR_names=NM_013491.3 OS=Mus musculus GN=Clcn1	4	4	4	-2.25344	-1.99926	1.14454e-08	6.67494e-06
Gfpt1	NP_038556.1	NP_038556.1	From tr DB RefSeq NG00015.0 TR_names=NM_013528.3 OS=Mus musculus GN=Gfpt1	7	6	6	2.75399	2.22335	1.69406e-07	4.29554e-05
Hprt	NP_038584.2	NP_038584.2	From tr DB RefSeq NG00015.0 TR_names=NM_013556.2 OS=Mus musculus GN=Hprt	4	3	3	1.45172	1.24288	1.67837e-06	0.000238738
Hspb1	NP_038588.2	NP_038588.2	From tr DB RefSeq NG00015.0 TR_names=NM_013560.2 OS=Mus musculus GN=Hspb1	46	11	11	1.54247	1.34218	4.34599e-07	8.17606e-05
Hspb7	NP_038896.2	NP_038896.2	From tr DB RefSeq NG00015.0 TR_names=NM_013868.4 OS=Mus musculus GN=Hspb7	22	8	8	1.64963	1.50793	6.82192e-05	0.00285953
Plp2	NP_062729.1	NP_062729.1	From tr DB RefSeq NG00015.0 TR_names=NM_019755.5 OS=Mus musculus GN=Plp2	6	2	2	1.35245	1.02417	5.96579e-05	0.00269709
Hspb3	NP_064344.1	NP_064344.1	From tr DB RefSeq NG00015.0 TR_names=NM_019960.2 OS=Mus musculus GN=Hspb3	7	4	4	1.19187	1.00008	3.34026e-05	0.00182537
Smoc2	NP_071710.2; XP_006524840.1	NP_071710.2	From tr DB RefSeq NG00015.0 TR_names=NM_022315.2 OS=Mus musculus GN=Smoc2	12	11	11	1.53825	1.30988	0.000187881	0.00567731
Asph	NP_001171320.1; NP_001277296.1; NP_075553.2	NP_075553.2	From tr DB RefSeq NG00015.0 TR_names=NM_023066.3 OS=Mus musculus GN=Asph	19	17	17	1.44587	1.22474	4.21057e-07	8.17606e-05
Pla2g12a	NP_001273877.1; NP_075685.2; NP_904359.1	NP_075685.2	From tr DB RefSeq NG00015.0 TR_names=NM_023196.4 OS=Mus musculus GN=Pla2g12a	2	2	2	1.46569	1.14119	3.35713e-05	0.00182537
Mtap	NP_077753.1	NP_077753.1	From tr DB RefSeq NG00015.0 TR_names=NM_024433.2 OS=Mus musculus GN=Mtap	13	10	10	-1.35255	-1.14246	1.42776e-06	0.000208167
Mss51	NP_083380.1; XP_006519699.1	NP_083380.1	From tr DB RefSeq NG00015.0 TR_names=NM_029104.1 OS=Mus musculus GN=Mss51	3	3	3	1.74921	1.33722	3.22153e-05	0.00181187
Dhcr24	NP_444502.2	NP_444502.2	From tr DB RefSeq NG00015.0 TR_names=NM_053272.2 OS=Mus musculus GN=Dhcr24	1	1	1	2.16184	1.55738	1.44838e-05	0.00105587
Trip10	NP_001229320.1; NP_598886.1	NP_598886.1	From tr DB RefSeq NG00015.0 TR_names=NM_134125.4 OS=Mus musculus GN=Trip10	1	1	1	1.31049	1.13892	2.96014e-06	0.000326056
Gbp7	NP_663520.2	NP_663520.2	From tr DB RefSeq NG00015.0 TR_names=NM_001083312.2,NM_145545.4 OS=Mus musculus GN=Gbp7	7	7	7	-1.28308	-1.13274	1.86462e-07	4.34979e-05
Cpne2	NP_705727.1; XP_017168221.1	NP_705727.1	From tr DB RefSeq NG00015.0 TR_names=NM_153507.2 OS=Mus musculus GN=Cpne2	2	2	2	1.84254	1.56849	6.67097e-09	6.41631e-06
C2cd2	NP_777272.2; XP_006523039.1; XP_011244411.1; XP_011244412.1; XP_011244413.1; XP_017172390.1	NP_777272.2	From tr DB RefSeq NG00015.0 TR_names=NM_174847.2 OS=Mus musculus GN=C2cd2	4	4	4	-1.61805	-1.3719	1.21218e-07	3.53471e-05
Camk2a	NP_001273738.1; NP_803126.1; XP_017173294.1	NP_803126.1	From tr DB RefSeq NG00015.0 TR_names=NM_177407.4 OS=Mus musculus GN=Camk2a	2	1	1	1.45534	1.14139	6.52113e-05	0.00283815
Cdnf	NP_808315.1; XP_006497529.1	NP_808315.1	From tr DB RefSeq NG00015.0 TR_names=NM_177647.4 OS=Mus musculus GN=Cdnf	6	6	6	-1.90845	-1.59887	4.06583e-07	8.17606e-05
Fhod1	NP_808367.2	NP_808367.2	From tr DB RefSeq NG00015.0 TR_names=NM_177699.4 OS=Mus musculus GN=Fhod1	25	24	24	-1.30651	-1.18289	4.19387e-08	1.63058e-05
Mustn1	NP_852055.1	NP_852055.1	From tr DB RefSeq NG00015.0 TR_names=NM_181390.3 OS=Mus musculus GN=Mustn1	1	1	1	2.4674	2.34176	1.70336e-05	0.0011687
Nudt5	XP_006497573.1; XP_006497574.1; XP_006497575.1	XP_006497573.1	From tr DB RefSeq NG00015.0 TR_names=XM_006497510.3 OS=Mus musculus GN=Nudt5	3	3	3	1.368	1.2477	8.25719e-08	2.8327e-05
Neb	XP_006497822.1; XP_017171705.1	XP_006497822.1	From tr DB RefSeq NG00015.0 TR_names=XM_006497759.1 OS=Mus musculus GN=Neb	1	1	1	-1.72833	-1.0167	0.000384712	0.0092331
Pkig	NP_001264025.1; XP_006498989.1	XP_006498989.1	From tr DB RefSeq NG00015.0 TR_names=XM_006498926.3,XM_006498927.1,NM_001039390.2,NM_001039391.2,NM_001164053.1,NM_001164055.1,NM_011106.2 OS=Mus musculus GN=Pkig	1	1	1	1.408	1.11619	7.06882e-05	0.00285953
Ankrd34a	XP_006501773.1	XP_006501773.1	From tr DB RefSeq NG00015.0 TR_names=XM_006501710.3,XM_006501711.3,NM_001024851.3 OS=Mus musculus GN=Ankrd34a	1	1	1	3.33241	2.90403	3.14445e-07	7.05325e-05
Pdlim3	XP_006509528.1	XP_006509528.1	From tr DB RefSeq NG00015.0 TR_names=XM_006509465.2 OS=Mus musculus GN=Pdlim3	9	4	4	1.41312	1.17286	3.40312e-06	0.00035441
R3hdm2	NP_001346174.1; NP_082176.4; XP_006514217.1; XP_006514221.1; XP_006514223.1; XP_006514224.1; XP_006514225.1; XP_006514226.1; XP_006514227.1; XP_006514229.1	XP_006514217.1	From tr DB RefSeq NG00015.0 TR_names=XM_006514152.2,XM_006514153.2,XM_006514154.3,XM_006514156.3,XM_006514157.2,NM_001168292.1,NM_001359243.1 OS=Mus musculus GN=R3hdm2	1	1	1	1.51378	1.37568	3.54848e-07	7.39098e-05
Grb10	NP_001171100.1; NP_034475.2; XP_006514592.1	XP_006514592.1	From tr DB RefSeq NG00015.0 TR_names=XM_006514529.1 OS=Mus musculus GN=Grb10	1	1	1	-1.19623	-1.03392	0.000120012	0.00414148
Cmbl	XP_006520239.1; XP_006520241.1	XP_006520239.1	From tr DB RefSeq NG00015.0 TR_names=XM_006520176.2,XM_006520177.3,NM_181588.4 OS=Mus musculus GN=Cmbl	38	13	13	1.19884	1.03394	3.20278e-06	0.000339611
Sntb1	XP_006520734.1	XP_006520734.1	From tr DB RefSeq NG00015.0 TR_names=XM_006520671.3,NM_016667.3 OS=Mus musculus GN=Sntb1	20	18	18	2.47985	2.30101	2.49491e-08	1.11926e-05
Tfrc	XP_006522062.1	XP_006522062.1	From tr DB RefSeq NG00015.0 TR_names=XM_006521999.3,NM_001357298.1,NM_011638.4 OS=Mus musculus GN=Tfrc	20	18	18	1.55153	1.26118	1.15842e-05	0.000912987
Bin1	NP_001076803.1; NP_001347805.1; NP_033798.1; XP_006526045.1; XP_006526050.1; XP_006526052.1; XP_006526055.1; XP_006526056.1; XP_006526058.1; XP_017173405.1; XP_017173406.1	XP_006526045.1	From tr DB RefSeq NG00015.0 TR_names=XM_006525982.3 OS=Mus musculus GN=Bin1	1	1	1	4.38838	4.32497	9.63043e-09	6.44573e-06
Tmem100	XP_006534094.1	XP_006534094.1	From tr DB RefSeq NG00015.0 TR_names=XM_006534030.3,XM_006534031.1,NM_026433.2 OS=Mus musculus GN=Tmem100	1	1	1	1.88042	1.53492	0.000267585	0.00719151
Epb41	NP_001122078.1; NP_001122079.1; NP_906273.3; XP_006538956.2; XP_006538957.2; XP_006538958.2; XP_006538959.2; XP_006538960.2; XP_006538962.2; XP_006538963.2; XP_006538964.2; XP_006538965.2; XP_006538970.1; XP_006538971.2; XP_006538972.2; XP_006538973.2; XP_006538974.1; XP_006538975.2; XP_006538976.2; XP_006538978.2; XP_006538979.2; XP_006538980.1; XP_017175726.1; XP_017175727.1; XP_017175728.1; XP…	XP_006538970.1	From tr DB RefSeq NG00015.0 TR_names=XM_006538907.3 OS=Mus musculus GN=Epb41	9	9	9	-1.32138	-1.01894	8.43695e-05	0.00325856
Sbk2	XP_006540201.1; XP_006540202.1	XP_006540201.1	From tr DB RefSeq NG00015.0 TR_names=XM_006540138.3 OS=Mus musculus GN=Sbk2	8	6	6	1.21346	1.1096	1.96972e-05	0.00124863
Myl6b	XP_017169403.1	XP_017169403.1	From tr DB RefSeq NG00015.0 TR_names=XM_017313913.1,XM_017313914.1,XM_017313915.1,XM_017313916.1,XM_017313917.1,NM_172259.1 OS=Mus musculus GN=Myl6b	16	11	11	-2.16855	-1.50449	0.000195867	0.00576917
