## Supplemental table S3 for "Integrative proteogenomics for differential expression and splicing variation in a DM1 mouse model"

### Sheet: Peptide summary
Gene	Status
Gene name	No heavy pep.
Gene name	No AS peptides detected in samples
Gene name	No Normalized peptides detected in samples
Gene name	Normalizing and AS peptide detected in only one condition
Gene name	Normalizing and AS peptide detected in both conditions
Gene name	# cluster	AS event	Normalizing	Peptide	Peptide length	DDA: detected	PRM: detected	PRM: problem	PRM: not detected in group	PRM: peptide name	Peptide used for AS event ratios calculations	Cluster fullly annotated in Refseq
Bin1			yes	SPSPPPDGSPAATPEIR	17	yes	yes			Peptide_001	+
	10490	exon incl		NQAEEELIK	9		yes			Peptide_002	+	yes
		exon incl		LQAHLVAQTNLLR	13		yes		WT	Peptide_003
	10491	exon incl		NSDNAPEK	8	yes		no light pep		Peptide_004		yes
		exon excl		AQPSDNAPEK	10	yes		no heavy pep		Peptide_005
Ldb3			yes	DLAVDSASPVYQAVIK	16	yes	yes			Peptide_006	+
	1114	alternative stop		NWHHGLSAQILNVK	14	yes	yes			Peptide_007	+	yes
Atp2a1			yes	ISLPVIGLDELLK	13	yes	yes			Peptide_008	+
	712	exon excl		NYLEDPEDER	10		yes			Peptide_009	+	yes
		exon excl		NYLEDPEDERR	11		yes		WT	Peptide_010
		exon excl		NYLEDPEDERRK	12			no light pep		Peptide_011
Neb			yes	FTSIVDTPEVVLAK	14	yes	yes			Peptide_012	+
	5231	exon incl		NLTGLEVTPALLHVR	15	yes	yes			Peptide_013	+	yes
	5230	exon incl		GLNAMANETPDFMR	14	yes	yes			Peptide_014	+	yes
		exon incl		NATDIASQIK	10	yes	yes			Peptide_015	+
		exon excl		NATQILNEIK	10	yes	yes			Peptide_016	+
Ryr1			yes	LSPAIPLEALR	11	yes	yes			Peptide_017
	205	exon incl		AGDVQSGGSDQER	13	yes	yes		DM1	Peptide_018		yes
		exon excl		SGGSDQER	8			no heavy pep		Peptide_019
Clip1			yes	TPAAAAAPVEK	11	yes	yes			Peptide_020
	8414	exon incl		AQESQQMIDFLNSVIVDLQR	20			no light pep		Peptide_021		yes
		exon excl		AQESQIDFLNSVIVDLQR	18			no light pep		Peptide_022
Ywhae			yes	AAFDDAIAELDTLSEESYK	19	yes	yes			Peptide_023	+
	11282	exon excl		DNLTLWTSDMQGDGEEQNK	19	yes	yes			Peptide_024	+	NO
Tom1l2			yes	DFIDSVLVK	9			no light pep		Peptide_025
	11050	exon excl		QNSEMR	6			no heavy pep		Peptide_026		yes
		exon excl		KQNSEMR	7			no heavy pep		Peptide_027
Ttn			yes	TTLEELLEEDGEEK	14	yes	yes			Peptide_028	+
			yes	EVETTALSTIAVATAK	16	yes	yes			Peptide_029	+
	5347	exon incl		SSMTQLESSTSR	12	yes	yes			Peptide_030	+	NO
		exon incl		QEASFSSFSSSSASSMTEMK	20	yes	yes			Peptide_024_2plate	+
		exon excl		NFHGQCSATASLTVLR	16		yes		DM1	Peptide_031
Phka1			yes	AALEALDELDLFGVK	15		yes			Peptide_032	+
	2655	exon incl		AAVQTTCDLMSLVAK	15	yes	yes			Peptide_033	+	yes
		exon incl		ELHIQNVHMYLPTK	14		yes		DM1	Peptide_034
Dcaf6			yes	WFEEASEVAQSNR	13	yes	yes			Peptide_035
	4707	exon incl		GTTVGDR	7			no heavy pep		Peptide_036		NO
Ppp1r12b			yes	LESGGTNPTSSDSYSDR	17	yes	yes			Peptide_037	+
	4589	exon excl		VLTELK	6			no light pep		Peptide_038		yes
		exon incl		QMNEQLQAENR	11	yes	yes			Peptide_025_2plate	+
Dctn4			yes	AYYLACGFCR	10	yes		no light pep		Peptide_039
	10582	exon incl		NYMPLAFSQHTIHVVDK	17			no light pep		Peptide_040		yes
		exon excl		NYMPLAFSDK	10	yes		no light pep		Peptide_041
Lrrfip2			yes	ESLSEVEEK	9	yes	yes			Peptide_042
	9886	exon incl		ASPTVTSGLLR	11			no light pep		Peptide_043		yes
Mapt			yes	SPVVSGDTSPR	11			no light pep		Peptide_044
	11616	exon incl		TSTPSCAK	8	yes		no light pep		Peptide_045		NO
		exon incl		HVSSVTPR	8	yes		no light pep		Peptide_046
	11617	exon incl		TPPGSASK	8			no light pep		Peptide_047		yes
		exon excl		TPPGSGEPPK	10			no light pep		Peptide_048
Nfix			yes	DELLGEKPEIK	11	yes	yes			Peptide_049
			yes	SPQCSNPGLCVQPHHIGVTIK	21			no light pep		Peptide_050
	3142	exon incl		LDFCSALSSQGSSPR	15		yes		WT	Peptide_051		yes
Nfu1			yes	SVFFGPDFITVTK	13	yes	yes			Peptide_052
	8948	exon incl		DLNSDPR	7			no light pep		Peptide_053		yes
Fermt2			yes	TSTILGDITSIPELADYIK	19		yes			Peptide_054	+
	1132	exon incl		GSIYSSPGLYSK	12	yes	yes			Peptide_055	+	yes
Camk2g			yes	FYFENLLSK	9	yes	yes			Peptide_056	+
	1009	exon incl		TGNGSLVPEGR	11			no light pep		Peptide_057		yes
	1011	exon incl		QSSAPASPAASAAGLAGQAAK	21	yes	yes			Peptide_058	+	yes
Flnc			yes	EAGDGVFECEYYPVVPGK	18	yes	yes			Peptide_059	+
			yes	GVAGVPAEFSIWTR	14	yes	yes			Peptide_060	+
	8710	exon incl		VAPPCNPNACR	11		yes		DM1	Peptide_061		NO
		exon excl		SPFPVHVAEACNPNACR	17	yes	yes			Peptide_062	+
Trip10			yes	VAAESVDAK	9	yes		no light pep		Peptide_063
	3965	exon incl		DPLAILSEISK	11	yes	yes			Peptide_064		yes
		exon excl		TVATEDFSHLPPEQQR	16	yes		no light pep		Peptide_065
		exon excl		TVATEDFSHLPPEQQRK	17			no light pep		Peptide_066
Mbnl1			yes	GTCSRPDTECK	11	yes		no light pep		Peptide_067
			yes	GENDCR	6			no heavy pep		Peptide_068
	7404	exon excl		FAHPSK	6		yes			Peptide_027_2plate		yes
Mbnl2			yes	YLHPPTHLK	9			no heavy pep		Peptide_069
Svil			yes	ESAEPGEPDSSTLSLAEK	18		yes			Peptide_070	+
	10406	exon incl		EEGGLTDDNAISNVLWR	17		yes			Peptide_001_2plate	+	yes
Mef2c			yes	NSPGLLVSPGNLNK	14			no light pep		Peptide_002_2plate
	7158	exon1 incl		TNSDIVETLR	10		yes			Peptide_003_2plate		NO
		exon1 incl		TNSDIVETLRK	11			no light pep		Peptide_004_2plate
		exon2 incl		TNSDIVEALNK	11		yes			Peptide_005_2plate
		exon2 incl		TNSDIVEALNKK	12			no light pep		Peptide_006_2plate
Mef2d			yes	SPPPPTHNTQLGAPSR	16			no light pep		Peptide_007_2plate
	7467+7466	exon1 incl		TNADIIEALHK	11		yes			Peptide_008_2plate		yes
		exon1 incl		TNADIIEALHKK	12			no light pep		Peptide_009_2plate
		exon2 incl		TNADIIETLR	10		yes			Peptide_010_2plate
		exon2 incl		TNADIIETLRK	11			no light pep		Peptide_011_2plate
Tnnt2			yes	ALAIDHLNEDQLR	13			no light pep		Peptide_012_2plate
	4608	exon incl		QAQTER	6			no heavy pep		Peptide_013_2plate		yes
		exon incl		QAQTERK	7			no heavy pep		Peptide_014_2plate
Ppp3cc			yes	TLEHYTHNTVR	11			no heavy pep		Peptide_015_2plate
Pdlim7			yes	VLEEGGFFEEK	11	yes		no light pep		Peptide_016_2plate
			yes	LMEDTEDWRPRPGTGQSR	18	yes	yes			Peptide_017_2plate	+
	7053	exon incl		ALTPPADPPR	10	yes	yes			Peptide_018_2plate	+	yes
		exon incl		YTFAPSASLNK	11	yes	yes			Peptide_019_2plate	+
Pdlim3			yes	LSGGIDFNQPLVITR	15	yes	yes			Peptide_020_2plate	+
			yes	TRPPEGYDTVTLYPK	15	yes	yes			Peptide_021_2plate	+
	2933	exon4 incl		INLEAEPQEFK	11		yes		WT	Peptide_022_2plate		NO, but peptides target annotated parts
		exon4 excl		TSGCSTPSGVDCGSGR	16	yes	yes			Peptide_023_2plate	+
		exon4 excl		INLEAEPQDVNYFEHK	16	yes	yes			Peptide_026_2plate	+

### Sheet: PRM Intensities
Gene name	# cluster	AS event	Normalizing	Peptide	Peptide name	long column experiment	short column experiment	WT_1	WT_2	WT_3	WT_4	WT_5	DM1_1	DM1_2	DM1_3	DM1_4	DM1_5
Bin1			yes	SPSPPPDGSPAATPEIR	Peptide_001	yes		0.0183	0.0234	0.0268	0.0227	0.0188	0.0247	0.0308	0.038	0.0372	0.0186
	10490	exon incl		NQAEEELIK	Peptide_002	yes		0.0004	0.0004	0.0004	0.0008	0.0004	0.0097	0.0075	0.0113	0.0083	0.0084
		exon incl		LQAHLVAQTNLLR	Peptide_003	yes		N/A	N/A	N/A	N/A	N/A	0.0102	0.0071	0.0143	0.0089	0.0086
Ldb3			yes	DLAVDSASPVYQAVIK	Peptide_006		yes	0.4713	0.4581	0.6897	0.5707	0.5083	0.5877	0.7289	0.8198	0.6136	0.5611
	1114	alternative stop		NWHHGLSAQILNVK	Peptide_007		yes	0.1746	0.1889	0.2392	0.2027	0.2051	0.2257	0.2968	0.2702	0.2224	0.1909
Atp2a1			yes	ISLPVIGLDELLK	Peptide_008		yes	2.6727	1.9962	3.4941	1.6999	1.0518	1.8399	2.1517	2.9031	2.2427	2.5546
	712	exon excl		NYLEDPEDER	Peptide_009		yes	0.0218	0.0175	0.0176	0.0147	0.0148	3.6687	3.4067	4.5641	3.4547	2.5992
		exon excl		NYLEDPEDERR	Peptide_010		yes	N/A	N/A	N/A	N/A	N/A	0.0879	0.0855	0.1073	0.0913	0.0721
Neb			yes	FTSIVDTPEVVLAK	Peptide_012		yes	0.0248	0.0213	0.0304	0.0292	0.0213	0.0315	0.0366	0.0389	0.0311	0.0296
	5231	exon incl		NLTGLEVTPALLHVR	Peptide_013		yes	0.0289	0.0265	0.0393	0.032	0.035	0.0685	0.0714	0.0816	0.0623	0.0585
	5320	exon incl		GLNAMANETPDFMR	Peptide_014		yes	0.0329	0.0298	0.041	0.0393	0.0346	0.0579	0.0643	0.0681	0.0591	0.0517
		exon incl		NATDIASQIK	Peptide_015		yes	0.0238	0.0224	0.0312	0.0286	0.0264	0.0423	0.0445	0.0533	0.0436	0.0383
		exon excl		NATQILNEIK	Peptide_016		yes	0.0672	0.0671	0.0915	0.0906	0.0549	0.0361	0.039	0.0375	0.0324	0.0351
Ryr1			yes	LSPAIPLEALR	Peptide_017		yes	0.0547	0.0539	0.0728	0.0621	0.0486	0.063	0.0745	0.0784	0.064	0.0648
	205	exon incl		AGDVQSGGSDQER	Peptide_018		yes	0.0243	0.0242	0.0369	0.0381	0.0105	N/A	N/A	N/A	N/A	N/A
Ywhae			yes	AAFDDAIAELDTLSEESYK	Peptide_023		yes	0.1735	0.1511	0.2397	0.1239	0.0855	0.1555	0.1668	0.2191	0.2262	0.2587
	11282	exon excl		DNLTLWTSDMQGDGEEQNK	Peptide_024		yes	0.0616	0.0462	0.0731	0.0746	0.0397	0.25	0.25	0.3043	0.2935	0.3244
Ttn			yes	TTLEELLEEDGEEK	Peptide_028	yes		0.0235	0.0228	0.0197	0.022	0.0231	0.0305	0.0367	0.0568	0.0389	0.0266
			yes	EVETTALSTIAVATAK	Peptide_029	yes		0.0132	0.0079	0.0136	0.0078	0.0193	0.0719	0.0876	0.1217	0.0935	0.0823
	5347	exon incl		SSMTQLESSTSR	Peptide_030	yes		0.1233	0.1036	0.1052	0.1182	0.1412	0.3025	0.3417	0.4362	0.346	0.2663
		exon incl		QEASFSSFSSSSASSMTEMK	Peptide_024_2plate	yes		0.104	0.0734	0.0779	0.0766	0.1083	0.2596	0.239	0.4122	0.2358	0.1985
		exon excl		NFHGQCSATASLTVLR	Peptide_031	yes		0.0056	0.0039	0.0045	0.0081	0.0069	N/A	N/A	N/A	N/A	N/A
Phka1			yes	AALEALDELDLFGVK	Peptide_032		yes	0.0331	0.0242	0.0401	0.0236	0.0186	0.0235	0.0279	0.0345	0.027	0.0333
	2655	exon incl		AAVQTTCDLMSLVAK	Peptide_033		yes	0.0804	0.0822	0.0842	0.1137	0.0511	0.0149	0.0175	0.0155	0.016	0.0114
		exon incl		ELHIQNVHMYLPTK	Peptide_034		yes	0.0121	0.0133	0.0214	0.0221	0.015	N/A	N/A	N/A	N/A	N/A
Ppp1r12b			yes	LESGGTNPTSSDSYSDR	Peptide_037	yes		0.0028	0.0024	0.003	0.0042	0.0053	0.0067	0.0091	0.0113	0.0081	0.0048
	4589	exon incl		QMNEQLQAENR	Peptide_025_2plate	yes		0.0021	0.0015	0.0019	0.0023	0.0034	0.0016	0.0032	0.0035	0.0043	0.0004
Nfix				DELLGEKPEIK	Peptide_049	yes		0.0017	0.0012	0.0014	0.0022	0.0024	0.0023	0.0029	0.0038	0.0026	0.0017
	3142	exon incl		LDFCSALSSQGSSPR	Peptide_051	yes		N/A	N/A	N/A	N/A	N/A	0.0004	0.0005	0.0007	0.0004	0.0002
Fermt2			yes	TSTILGDITSIPELADYIK	Peptide_054		yes	0.1351	0.1411	0.3178	0.1504	0.1138	0.1297	0.2021	0.2853	0.2742	0.2386
	1132	exon incl		GSIYSSPGLYSK	Peptide_055		yes	0.0067	0.0054	0.0089	0.0079	0.0068	0.0066	0.0088	0.0093	0.0076	0.0049
Camk2g			yes	FYFENLLSK	Peptide_056			0.013	0.0117	0.0162	0.014	0.0146	0.0122	0.0162	0.022	0.0141	0.0095
	1011	exon incl		QSSAPASPAASAAGLAGQAAK	Peptide_058			0.002	0.0017	0.0018	0.002	0.0021	0.0046	0.0055	0.0068	0.0047	0.0041
Flnc			yes	EAGDGVFECEYYPVVPGK	Peptide_059		yes	0.045	0.0462	0.0368	0.0169	0.0246	0.0843	0.0746	0.2603	0.0584	0.0686
			yes	GVAGVPAEFSIWTR	Peptide_060		yes	0.012	0.0108	0.0102	0.0097	0.0143	0.0382	0.0471	0.0723	0.0448	0.0307
	8710	exon incl		VAPPCNPNACR	Peptide_061		yes	0.0041	0.0049	0.0035	0.0027	0.0017	N/A	N/A	N/A	N/A	N/A
		exon excl		SPFPVHVAEACNPNACR	Peptide_062		yes	0.0159	0.0166	0.014	0.0064	0.0114	0.0467	0.047	0.1347	0.0364	0.0487
Svil			yes	ESAEPGEPDSSTLSLAEK	Peptide_070	yes		0.0025	0.0023	0.0026	0.0026	0.0023	0.003	0.0039	0.0051	0.0039	0.0024
	10406	exon incl		EEGGLTDDNAISNVLWR	Peptide_001_2plate	yes		0.0005	0.0008	0.0007	0.0006	0.0005	0.0003	0.0004	0.0004	0.0003	0.0001
Pdlim7			yes	LMEDTEDWRPRPGTGQSR	Peptide_017_2plate	yes		0.0539	0.0599	0.0615	0.0917	0.0719	0.0113	0.0164	0.0165	0.0147	0.0094
	7053	exon incl		ALTPPADPPR	Peptide_018_2plate	yes		0.0101	0.0102	0.0092	0.0156	0.0105	0.039	0.0416	0.0517	0.041	0.0355
		exon incl		YTFAPSASLNK	Peptide_019_2plate	yes		0.0017	0.0018	0.0018	0.003	0.0018	0.0071	0.0072	0.0092	0.0077	0.007
Pdlim3			yes	LSGGIDFNQPLVITR	Peptide_020_2plate	yes		0.0209	0.0206	0.0199	0.02	0.0134	0.0473	0.0484	0.0921	0.0532	0.0416
			yes	TRPPEGYDTVTLYPK	Peptide_021_2plate	yes		0.1709	0.157	0.15	0.1708	0.1484	0.3839	0.4442	0.5946	0.4396	0.406
	2933	exon4 incl		INLEAEPQEFK	Peptide_022_2plate	yes		N/A	N/A	N/A	N/A	N/A	0.0021	0.0023	0.003	0.0024	0.002
		exon4 excl		TSGCSTPSGVDCGSGR	Peptide_023_2plate	yes		0.0155	0.0184	0.0173	0.0179	0.0122	0.0446	0.0426	0.0674	0.0535	0.0371
		exon4 excl		INLEAEPQDVNYFEHK	Peptide_026_2plate	yes		0.104	0.0734	0.0779	0.0766	0.1083	0.2596	0.239	0.4122	0.2358	0.1985
						19.051

### Sheet: AS event ratios
Mean AS event ratio values across the group (DM1 or WT)
Gene name	# cluster	AS event (# in fig 5)	PRM: mean DM1	PRM: mean WT	DDA: mean DM1	DDA: mean WT	Trx: mean DM1	Trx: mean WT
Bin1	10490	exon incl	0.321664	0.0220792			0.0385691	0.00271323
Ldb3	1114	alternative stop	0.364699	0.377663	0.94708	0.998292	0.366354	0.425859
Atp2a1	712	exon excl	1.54145	0.00893579			0.517703	0.000217308
Neb	5321	exon incl (1)	2.04054	1.28826	1.75105	0.991447	6.3253	4.35293
Neb	5320	exon incl (2)	1.32495	1.05131	1.27778	1.02189	11.083	11.0379
Neb	5320	exon incl (3)	1.7985	1.40893	1.39569	1.00775	8.75748	8.59261
Neb	5320	exon excl (4)	1.08065	2.91	0.544601	1.00544	1.32579	3.42401
Ywhae	11282	exon excl	1.40937	0.406438	2.70705	1.00759	0.328226	0.0745397
Ttn	5347	exon incl (1)	9.16282	5.32321	1.73661	1.00621	115.04	71.1783
Ttn	5347	exon incl (2)	7.16098	3.95385	1.57202	1.00981	156.735	109.534
Phka1	2655	exon incl	0.529099	3.09811			0.064079	0.358988
Ppp1r12b	4589	exon incl	0.302877	0.639492	0.520078	1.00219	0.246493	0.560947
Fermt2	1132	exon incl	0.035056	0.0456298			0.41166	1.05185
Camk2g	1011	exon incl	0.358112	0.13939	2.67148	0.99148	0.108621	0.0516519
Flnc	8710	exon excl	0.606936	0.387038	1.5828	0.971674	0.469119	0.40717
Svil	10406	exon incl	0.079917	0.253043			0.0615998	0.2056
Pdlim7	7053	exon incl	3.13739	0.164683	11.1298	1.01086	0.283375	0.054937
Pdlim3	2933	exon4 excl (1)	0.586563	0.554731	1.04859	1.03454	0.425269	0.463018
Pdlim3	2933	exon4 excl (2)	0.107703	0.102048	0.833745	1.03888	0.410314	0.447908
Bin1_10491_incl	10491	exon incl			1.07034	1.00584	0.380363	0.460591
Bin1_10491_exc	10491	exon excl			19.9622	1.0495	0.0883053	0.00463354
Trip10_exc	3965	exon excl			1.52595	1.00041	0.614416	0.123158
Trip10_incl	3965	exon incl			0.608745	1.00192	1.92925	2.70896
Dctn4_exc	10582	exon excl			0.751859	1.0033	0.618702	1.10576
